# A novel male accessory gland peptide reduces female post-mating receptivity in the brown planthopper

**DOI:** 10.1101/2024.10.26.620448

**Authors:** Yi-Jie Zhang, Ning Zhang, Ruo-Tong Bu, Dick R. Nässel, Cong-Fen Gao, Shun-Fan Wu

## Abstract

Mating in insects commonly induces a profound change in the physiology and behavior of the female that serves to secure numerous and viable offspring and to ensure paternity for the male by reducing receptivity of the female to further mating attempts. Here, we set out to characterize the post-mating response (PMR) in a pest insect, the brown planthopper (BPH) *Nilaparvata lugens* and to identify a functional analog of sex peptide (SP) and/or other seminal fluid factors that contribute to the PMR in *Drosophila*. We find that BPHs display a distinct PMR that lasts for about 4 days and includes a change in female behavior with decreased receptivity to males and increased oviposition. Extract from male accessory glands (MAG) injected into virgin females triggers a similar PMR, lasting about 24h. Since SP does not exist in BPHs, we screened for candidate mediators by performing a transcriptional and proteomics analysis of MAG extract. We identified a novel 51 amino acid peptide present only in the MAG and not in female BPHs. This peptide, that we designate maccessin (macc), affects the female PMR. Females mated by males with *macc* knockdown display receptivity to wild type males in a second mating, which does not occur in controls. However, oviposition is not affected. Injection of recombinant macc reduces female receptivity, with no effect on oviposition. Thus, macc is so far the only candidate seminal fluid peptide that promotes a PMR in BPHs. Our analysis suggests that the gene encoding the macc precursor is restricted to species closely related to BPHs.

**Author summary:** In insects, mating often induces a long-lasting change in the female behavior and physiology, called a post-mating response (PMR). This ensures numerous and viable offspring, but also serves to secure paternity for the male by inhibiting the female receptivity to further mating attempts. Here, we demonstrate that a pest insect, the brown planthopper (BPH) *Nilaparvata lugens*, also displays a PMR with decreased receptivity to further mating and increased egg laying. We furthermore find that seminal fluid extracted from the male accessory gland of BPHs injected into females generates a PMR. Next, we identified a novel peptide unique to the male accessory gland (designated maccessin) and demonstrate that this peptide is responsible for the reduced receptivity in the PMR, but does not affect egg laying. The gene encoding maccessin appears unique to close relatives of *N. lugens*. This is similar to a *Drosophila* male accessory gland factor, sex peptide, which is known to induce a PMR, and occurs only in a limited number of *Drosophila* species.
