## Supplementary material for "A novel male accessory gland peptide reduces female post-mating receptivity in the brown planthopper": All of supplemetal data: Table S1.xlsx

### Sheet: Table S1
Table S1 Summary of sequence assembly after RNA-seq of male accessory glands
Sample	Library	Raw reads	Clean reads	Clean bases	Error rate（%）	Q20（%）	Q30(%)	GC content (%)
NlAG_1	RRAS51407-V	65710488	64749254	9.71G	0.02	98.1	94.46	41.58
NlAG_2	RRAS51408-V	51159930	50302242	7.55G	0.02	98.34	94.97	40.48
NlAG_4	RRAS51414-V	50524676	49550898	7.43G	0.03	97.98	94.18	38.94
