## Supplementary material for "A novel male accessory gland peptide reduces female post-mating receptivity in the brown planthopper": All of supplemetal data: Table S2.xlsx

### Sheet: Table S2
Table S2 Identified Seminal fluid proteins of N. lugens
Genes	Function category	D. melanogaster	A. aegypti	A. mellifera	N.lugens	Gene ID	readcount	Transcriptome prediction	MS identification	NR Description
Cell structure
40S ribosomal protein S8	Cell structure	√			Cluster-7501.23104	APA34008.1	61195.6	√	√	seminal fluid protein [Nilaparvata lugens]
Annexin (3)	Cell structure		√		Cluster-7501.21860	APA33841.1	1523.21	√	√	seminal fluid protein [Nilaparvata lugens]
					Cluster-7501.24327	XP_022193540.1	807.413	√	√	annexin B9-like isoform X1 [Nilaparvata lugens]
					Cluster-7501.22228	XP_022199377.1	3229.68	√	√	annexin B9-like [Nilaparvata lugens]
Myosin heavy chain 6/7	Cell structure				Cluster-7501.23130	XP_022191340.1	5898.92	√	√	myosin heavy chain, muscle isoform X10 [Nilaparvata lugens]
Myosin regulatory light chain 2	Cell structure				Cluster-7501.22738	APA33980.1	27949.5	√	√	seminal fluid protein [Nilaparvata lugens]
Myosin-2 essential light chain	Cell structure				Cluster-7501.21624	APA33940.1	2143.62	√	√	seminal fluid protein [Nilaparvata lugens]
Myotubularin-related protein (2)	Cell structure				Cluster-7501.21938	XP_022188420.1	363.379	√		myotubularin-related protein 10-B-like [Nilaparvata lugens]
					Cluster-7501.36577	XP_022205280.1	10.6112	√		myotubularin-related protein 10-B-like [Nilaparvata lugens]
Unknown	Cell structure				Cluster-7501.22140	XP_022184766.1	128.635	√		uncharacterized protein LOC111044023 [Nilaparvata lugens]
Cofilin	Dynamic reorganization of actin cytoskeleton				Cluster-7501.22385	APA34017.1	3119.77	√	√	seminal fluid protein [Nilaparvata lugens]
Na+/H+ exchange regulatory factor (2)	PDZ scaffolding protein				Cluster-7501.26353	XP_022183837.1	89.7983	√	√	Na..+....H..+.. exchange regulatory cofactor NHE-RF2 [Nilaparvata lugens]
Na+/H+ exchange regulatory factor	PDZ scaffolding protein				Cluster-7501.18340	APA34021.1	7.5016e+06		√	Na..+....H..+.. exchange regulatory cofactor NHE-RF2 [Nilaparvata lugens]
Lipid related
Carboxylesterase (10)	Metabolism: lipid	√			Cluster-7501.23095	APA33844.1	90665.5	√	√	seminal fluid protein [Nilaparvata lugens]
					Cluster-7501.23105	APA33846.1	30882.8	√	√	seminal fluid protein [Nilaparvata lugens]
					Cluster-7501.26230	APA33933.1	1313.5	√	√	seminal fluid protein [Nilaparvata lugens]
					Cluster-7501.9057	AGE93891.1	5.43515	√	√	carboxylesterase, partial [Nilaparvata lugens]
					Cluster-7501.22841	APA33845.1	160461	√	√	seminal fluid protein [Nilaparvata lugens]
					Cluster-7501.22886	APA33848.1	381072	√	√	seminal fluid protein [Nilaparvata lugens]
					Cluster-7501.22818	XP_022186733.1	551740	√	√	venom carboxylesterase-6-like [Nilaparvata lugens]
					Cluster-7501.22857	XP_022186734.1	186510	√	√	venom carboxylesterase-6-like [Nilaparvata lugens]
					Cluster-7501.22970	XP_022201925.1	144580	√	√	venom carboxylesterase-6-like isoform X1 [Nilaparvata lugens]
					Cluster-7501.23003	XP_022202615.1	95592.1	√	√	uncharacterized protein LOC111059293 [Nilaparvata lugens]
Esterase (2)	Metabolism: lipid				Cluster-7501.19520	XP_022200143.1	19.7221	√		esterase E4-like [Nilaparvata lugens]
					Cluster-7501.19131	XP_022205766.1	1.46612	√		esterase E4-like [Nilaparvata lugens]
Pancreatic lipase-related protein 2-like	Metabolism: lipid	√	√		Cluster-7501.26230	APA33933.1	1313.5	√	√	seminal fluid protein [Nilaparvata lugens]
Prosaposin	Metabolism: lipid				Cluster-7501.23486	APA33842.1	5893.51	√	√	seminal fluid protein [Nilaparvata lugens]
Prosaposin	Metabolism: lipid				Cluster-7501.24125	XP_022192036.1	3790.33	√		prosaposin isoform X1 [Nilaparvata lugens]
Lysosomal acid lipase	Metabolism: lipid	√			Cluster-7501.22932	APA33850.1	37690	√	√	seminal fluid protein [Nilaparvata lugens]
Unknown	Metabolism: carbohydrate				Cluster-7501.11627	APA34040.1	21.5903	√		seminal fluid protein [Nilaparvata lugens]
Apolipoprotein D	Transporters and protein export machinery	√			Cluster-7501.22742	XP_022197014.1	78893.8	√	√	apolipoprotein D-like [Nilaparvata lugens]
Apolipoprotein D (2)	Transporters and protein export machinery				Cluster-7501.22564	XP_022197017.1	65518.5	√		apolipoprotein D-like [Nilaparvata lugens]
					Cluster-7501.23213	XP_022199523.1	100.417	√		apolipoprotein D-like [Nilaparvata lugens]
Apolipophorin-III	Transporters and protein export machinery and antibacterial				Cluster-7501.21902	APA33913.1	3267.95	√	√	seminal fluid protein [Nilaparvata lugens]
Metabolism
Alanine--tRNA ligase, cytoplasmic					Cluster-7501.23046	XP_015519721.1	3967.97	√	√	PREDICTED: alanine--tRNA ligase, cytoplasmic [Neodiprion lecontei]
beta-hexosaminidase		√			Cluster-7501.28583	XP_022184233.1	649.81	√	√	chitooligosaccharidolytic beta-N-acetylglucosaminidase-like [Nilaparvata lugens]
26S proteasome regulatory subunit (4)	ATP binding				Cluster-7501.21460	XP_022192742.1	4747.32	√	√	26S proteasome regulatory subunit 7 [Nilaparvata lugens]
					Cluster-7501.15942	XP_022204219.1	2164.71	√	√	26S proteasome regulatory subunit 6A-B [Nilaparvata lugens]
					Cluster-7501.22499	EDS39076.1	2631.72	√	√	26S protease regulatory subunit S10B [Culex quinquefasciatus]
					Cluster-7501.22506	XP_022194179.1	2145.31	√	√	26S proteasome regulatory subunit 8 isoform X1 [Nilaparvata lugens]
26S proteasome regulatory subunit	ATP binding				Cluster-7501.16965	XP_022194181.1	169.933	√		26S proteasome regulatory subunit 8 isoform X3 [Nilaparvata lugens]
50S ribosome-binding GTPase	ATP binding				Cluster-7501.22791	APA34030.1	12019.5	√	√	seminal fluid protein [Nilaparvata lugens]
Adenylosuccinate synthetase	ATP binding				Cluster-7501.30662	PNF36480.1	324.657	√	√	Adenylosuccinate synthetase [Cryptotermes secundus]
ATP synthase (2)	ATP binding				Cluster-7501.23385	APA34002.1	19243	√	√	seminal fluid protein [Nilaparvata lugens]
					Cluster-7501.23061	APA33947.1	19175.5	√	√	seminal fluid protein [Nilaparvata lugens]
Thymosin beta	ATP binding				Cluster-7501.18702	XP_022206306.1	1003.13	√	√	thymosin beta isoform X1 [Nilaparvata lugens]
V-type proton ATPase subunit A	ATP binding				Cluster-7501.24313	XP_011505401.1	1827.17	√	√	PREDICTED: V-type proton ATPase catalytic subunit A [Ceratosolen solmsi marchali]
V-type proton ATPase subunit B	ATP binding				Cluster-7501.21515	APA33963.1	4085.54	√	√	seminal fluid protein [Nilaparvata lugens]
V-type proton ATPase subunit C	ATP binding				Cluster-7501.13666	PSN31288.1	320.414	√	√	V-type proton ATPase subunit C [Blattella germanica]
V-type proton ATPase subunit D	ATP binding				Cluster-7501.29052	XP_022199202.1	675.451	√	√	V-type proton ATPase subunit D [Nilaparvata lugens]
V-type proton ATPase subunit E	ATP binding				Cluster-7501.24813	APA34026.1	1090.79	√	√	seminal fluid protein [Nilaparvata lugens]
V-type proton ATPase subunit H	ATP binding				Cluster-7501.27807	XP_014293412.1	1328.49	√	√	V-type proton ATPase subunit H isoform X1 [Halyomorpha halys]
Transitional endoplasmic reticulum ATPase TER94	ATP binding				Cluster-7501.21519	XP_022184933.1	10128.5	√	√	transitional endoplasmic reticulum ATPase TER94 isoform X1 [Nilaparvata lugens]
Unknown	ATP binding				Cluster-7501.22784	XP_022194528.1	190878	√		uncharacterized protein LOC111052168, partial [Nilaparvata lugens]
Triosephosphate isomerase	Glycolytic process				Cluster-7501.21890	XP_022203084.1	758.865	√	√	triosephosphate isomerase [Nilaparvata lugens]
Chitinase (2)	Metabolism: carbohydrate			√	Cluster-7501.21498	APA33852.1	3989.08	√	√	seminal fluid protein [Nilaparvata lugens]
					Cluster-7501.23331	XP_022200327.1	18495.2	√	√	endochitinase-like [Nilaparvata lugens]
Soluble trehalase	Metabolism: carbohydrate				Cluster-7501.22470	XP_022193107.1	26456.7	√	√	trehalase-like isoform X3 [Nilaparvata lugens]
Nucleoside diphosphate kinase	Metabolism: nucleotide		√		Cluster-7501.22336	ASL05018.1	24624.2	√	√	nucleoside diphosphate kinase [Nilaparvata lugens]
Carbonic anhydrase	Metabolism: others				Cluster-7501.22896	XP_022198628.1	3820	√	√	IQ and ubiquitin-like domain-containing protein [Nilaparvata lugens]
Protein modification machinery
Arginine kinase	Protein modification machinery				Cluster-7501.22693	AGV08609.1	4455.28	√	√	arginine kinase [Nephotettix cincticeps]
Calreticulin	Protein modification machinery				Cluster-7501.23112	XP_022202377.1	19757	√	√	calreticulin-like [Nilaparvata lugens]
Endoplasmin	Protein modification machinery			√	Cluster-7501.30696	XP_022186679.1	7.50041	√	√	endoplasmin-like [Nilaparvata lugens]
FKBP-type peptidyl-prolyl cis-trans isomerase	Protein modification machinery	√	√		Cluster-7501.23697	APA33859.1	9231.18	√	√	seminal fluid protein [Nilaparvata lugens]
Gamma-interferon-inducible lysosomal thiol reductase (2)	Protein modification machinery			√	Cluster-7501.21627	APA33862.1	7077.69	√	√	seminal fluid protein [Nilaparvata lugens]
					Cluster-7501.21831	XP_022190387.1	8349.79	√	√	GILT-like protein 1 [Nilaparvata lugens]
Glucose-6-phosphate isomerase	Protein modification machinery				Cluster-7501.33572	PNF41826.1	170.178	√	√	Glucose-6-phosphate isomerase [Cryptotermes secundus]
Glycogen synthase kinase-3 beta	Protein modification machinery				Cluster-7501.25051	APA34045.1	373.384	√	√	seminal fluid protein [Nilaparvata lugens]
Glycogen synthase kinase-3 beta	Protein modification machinery				Cluster-7501.18485	XP_023705266.1	1.54667	√		glycogen synthase kinase-3 beta isoform X2 [Cryptotermes secundus]
Heat shock 70 kDa protein (3)	Protein modification machinery		√	√	Cluster-7501.22861	APA33958.1	52799.2	√	√	seminal fluid protein [Nilaparvata lugens]
					Cluster-7501.23064	AQP31362.1	22863.8	√	√	heat shock protein 70-2 [Nilaparvata lugens]
					Cluster-7501.22422	XP_022193143.1	25793.6	√	√	heat shock 70 kDa protein cognate 3 [Nilaparvata lugens]
Heat shock 90 kDa protein beta	Protein modification machinery				Cluster-7501.22267	APA33868.1	12166.1	√	√	seminal fluid protein [Nilaparvata lugens]
Heat shock 97 kDa protein	Protein modification machinery				Cluster-7501.18182	APA33936.1	2041.11	√	√	seminal fluid protein [Nilaparvata lugens]
Hexokinase	Protein modification machinery				Cluster-7501.23550	APA33935.1	531.572	√	√	seminal fluid protein [Nilaparvata lugens]
Hexokinase	Protein modification machinery				Cluster-7501.37805	XP_022204875.1	0.386669	√		hexokinase type 2 isoform X2 [Nilaparvata lugens]
Hypoxia up-regulated protein (2)	Protein modification machinery				Cluster-7501.21247	PNF19992.1	322.014	√	√	Hypoxia up-regulated protein 1 [Cryptotermes secundus]
					Cluster-7501.23480	APA33857.1	3956.07	√	√	seminal fluid protein [Nilaparvata lugens]
Mesencephalic astrocyte-derived neurotrophic factor	Protein modification machinery				Cluster-7501.17769	XP_022198980.1	7598.66	√	√	mesencephalic astrocyte-derived neurotrophic factor homolog [Nilaparvata lugens]
Mitogen-activated protein kinase (2)	Protein modification machinery				Cluster-7501.24633	APA33988.1	1573.24	√	√	seminal fluid protein [Nilaparvata lugens]
					Cluster-7501.29391	XP_022194429.1	591.341	√	√	mitogen-activated protein kinase 14B-like isoform X1 [Nilaparvata lugens]
Peptidyl-prolyl cis-trans isomerase	Protein modification machinery				Cluster-7501.22329	APA33942.1	17549.4	√	√	seminal fluid protein [Nilaparvata lugens]
Peptidyl-prolyl cis-trans isomerase (2)	Protein modification machinery				Cluster-7501.35523	APA34013.1	50.7599	√		seminal fluid protein [Nilaparvata lugens]
					Cluster-7501.19765	XP_022184375.1	1495.71	√		peptidyl-prolyl cis-trans isomerase 6-like [Nilaparvata lugens]
Phosphoglycerate kinase (2)	Protein modification machinery				Cluster-7501.20699	XP_008473873.1	849.266	√	√	PREDICTED: phosphoglycerate kinase isoform X1 [Diaphorina citri]
					Cluster-7501.10625	XP_022194413.1	14.3372	√	√	phosphoglycerate kinase-like [Nilaparvata lugens]
Protein disulfide isomerase (2)	Protein modification machinery	√			Cluster-7501.23211	APA33863.1	17406.5	√	√	seminal fluid protein [Nilaparvata lugens]
					Cluster-7501.22978	XP_022189627.1	11674.1	√	√	protein disulfide-isomerase A6 homolog [Nilaparvata lugens]
Protein disulfide isomerase	Protein modification machinery				Cluster-7501.26648	XP_022183924.1	0.386669	√		protein disulfide-isomerase A3 [Nilaparvata lugens]
UMP-CMP kinase	Protein modification machinery				Cluster-7501.39627	XP_022192970.1	128.425	√	√	UMP-CMP kinase [Nilaparvata lugens]
Proteolysis regulators
Aminopeptidase (5)	Proteolysis regulators: protease	√	√	√	Cluster-7501.27945	APA33870.1	1604.6	√	√	seminal fluid protein [Nilaparvata lugens]
					Cluster-7501.19133	APA33999.1	1778.85	√	√	seminal fluid protein [Nilaparvata lugens]
					Cluster-7501.25034	XP_022185740.1	3.93918	√	√	probable aminopeptidase NPEPL1 isoform X1 [Nilaparvata lugens]
					Cluster-7501.21222	XP_022185741.1	508.116	√	√	probable aminopeptidase NPEPL1 isoform X2 [Nilaparvata lugens]
					Cluster-7501.23447	XP_023727443.1	2195.5	√	√	xaa-Pro dipeptidase [Cryptotermes secundus]
Aminopeptidase (2)	Proteolysis regulators: protease				Cluster-7501.27940	AVD96938.1	17.8092	√		putative APN-2 [Nilaparvata lugens]
					Cluster-7501.14028	XP_015838559.1	10.9079	√		PREDICTED: aminopeptidase N isoform X1 [Tribolium castaneum]
Angiotensin-converting enzyme	Proteolysis regulators: protease				Cluster-7501.23098	APA33873.1	7404.29	√	√	seminal fluid protein [Nilaparvata lugens]
Angiotensin-converting enzyme (2)	Proteolysis regulators: protease				Cluster-7501.18408	XP_022202524.1	254.534	√		LOW QUALITY PROTEIN: angiotensin-converting enzyme-like [Nilaparvata lugens]
					Cluster-7501.22005	XP_022206144.1	89.3485	√		angiotensin-converting enzyme-like, partial [Nilaparvata lugens]
Aspartyl protease (2)	Proteolysis regulators: protease				Cluster-7501.22751	APA33877.1	19399.7	√	√	seminal fluid protein [Nilaparvata lugens]
					Cluster-7501.16166	APA33876.1	3031.5	√	√	seminal fluid protein [Nilaparvata lugens]
Ataxin-3	Proteolysis regulators: protease				Cluster-7501.31469	XP_022197778.1	366.15	√	√	ataxin-3-like [Nilaparvata lugens]
Carboxypeptidase Q	Proteolysis regulators: protease				Cluster-7501.22988	APA33872.1	62755.4	√	√	seminal fluid protein [Nilaparvata lugens]
Cathepsin B	Proteolysis regulators: protease	√			Cluster-7501.22904	APA33878.1	46141.5	√	√	seminal fluid protein [Nilaparvata lugens]
Cytosol aminopeptidase	Proteolysis regulators: protease				Cluster-7501.22683	XP_022185434.1	2586.64	√	√	cytosol aminopeptidase-like [Nilaparvata lugens]
Cytosolic non-specific dipeptidase (2)	Proteolysis regulators: protease				Cluster-7501.26334	APA33951.1	341.926	√	√	seminal fluid protein [Nilaparvata lugens]
					Cluster-7501.25023	XP_022202983.1	542.452	√	√	cytosolic non-specific dipeptidase-like [Nilaparvata lugens]
Dihydropyrimidine dehydrogenase	Proteolysis regulators: protease				Cluster-7501.21914	XP_012149239.1	810.197	√		PREDICTED: dihydropyrimidine dehydrogenase [NADP..+..] [Megachile rotundata]
Dipeptidyl aminopeptidase	Proteolysis regulators: protease				Cluster-7501.19260	APA33950.1	443.391	√	√	seminal fluid protein [Nilaparvata lugens]
Dipeptidyl peptidase	Proteolysis regulators: protease				Cluster-7501.21562	XP_022188598.1	1111.18	√	√	dipeptidyl peptidase 3 isoform X1 [Nilaparvata lugens]
Endothelin-converting enzyme homolog	Proteolysis regulators: protease				Cluster-7501.23488	XP_022190551.1	1924.69	√	√	endothelin-converting enzyme homolog isoform X1 [Nilaparvata lugens]
Eukaryotic translation initiation factor 5A	Proteolysis regulators: protease				Cluster-7501.24344	APA33959.1	10959.5	√	√	seminal fluid protein [Nilaparvata lugens]
Furin-like protease	Proteolysis regulators: protease		√		Cluster-7501.18810	APA33869.1	237.718	√	√	seminal fluid protein, partial [Nilaparvata lugens]
Furin-like protease	Proteolysis regulators: protease				Cluster-7501.26913	XP_022184493.1	85.0985	√		furin-like protease 2 [Nilaparvata lugens]
Glutamyl aminopeptidase (2)	Proteolysis regulators: protease				Cluster-7501.4450	APA34011.1	426.141	√	√	seminal fluid protein [Nilaparvata lugens]
					Cluster-7501.4447	XP_022183952.1	6.40418	√	√	glutamyl aminopeptidase-like [Nilaparvata lugens]
Glutaminyl-peptide cyclotransferase-like	Proteolysis regulators: protease				Cluster-7501.23764	XP_022198631.1	1750.46	√	√	glutaminyl-peptide cyclotransferase-like isoform X1 [Nilaparvata lugens]
Leucyl aminopeptidase	Proteolysis regulators: protease				Cluster-7501.21507	APA33971.1	2325.05	√	√	seminal fluid protein [Nilaparvata lugens]
Lysosomal Pro-X carboxypeptidase	Proteolysis regulators: protease				Cluster-7501.22636	APA33874.1	6269.9	√	√	seminal fluid protein [Nilaparvata lugens]
Serine carboxypeptidase	Proteolysis regulators: protease				Cluster-7501.22492	XP_022184909.1	12013.2	√	√	putative serine protease K12H4.7 [Nilaparvata lugens]
Serine protease (7)	Proteolysis regulators: protease				Cluster-7501.23739	APA33880.1	10479.5	√	√	seminal fluid protein [Nilaparvata lugens]
					Cluster-7501.23822	APA33885.1	236316	√	√	seminal fluid protein [Nilaparvata lugens]
					Cluster-7501.22986	APA33899.1	263045	√	√	seminal fluid protein [Nilaparvata lugens]
					Cluster-7501.22948	XP_022195512.1	175585	√	√	melanization protease 1-like [Nilaparvata lugens]
					Cluster-7501.22930	APA33882.1	65011.7	√	√	seminal fluid protein [Nilaparvata lugens]
					Cluster-7501.31238	XP_021915785.1	275.629	√	√	prolyl endopeptidase isoform X2 [Zootermopsis nevadensis]
					Cluster-7501.23123	XP_022183890.1	18326.1	√	√	serine protease easter-like [Nilaparvata lugens]
Serine protease (3)	Proteolysis regulators: protease				Cluster-7501.20617	XP_022183892.1	921.843	√		serine protease easter-like [Nilaparvata lugens]
					Cluster-7501.22201	XP_022204295.1	4030.36	√		serine protease easter-like [Nilaparvata lugens]
					Cluster-7501.24105	XP_022204296.1	31.2982	√		serine protease easter-like [Nilaparvata lugens]
Serine protease	Proteolysis regulators: protease				Cluster-7501.22802	APA33895.1	3.0441e+08		√	seminal fluid protein [Nilaparvata lugens]
Serine-type aminopeptidase	Proteolysis regulators: protease				Cluster-7501.23318	APA33896.1	24379.5	√	√	seminal fluid protein [Nilaparvata lugens]
Trypsin (15)	Proteolysis regulators: protease	√	√	√	Cluster-7501.23187	APA33887.1	21069.7	√	√	seminal fluid protein [Nilaparvata lugens]
					Cluster-7501.22823	APA33897.1	276771	√	√	seminal fluid protein [Nilaparvata lugens]
					Cluster-7501.22748	XP_022186953.1	58349.4	√	√	LOW QUALITY PROTEIN: transmembrane protease serine 12-like [Nilaparvata lugens]
					Cluster-7501.22014	APA33881.1	8105.31	√	√	seminal fluid protein [Nilaparvata lugens]
					Cluster-7501.22995	APA33884.1	98486.4	√	√	seminal fluid protein [Nilaparvata lugens]
					Cluster-7501.22797	APA33890.1	103652	√	√	seminal fluid protein [Nilaparvata lugens]
					Cluster-7501.23050	APA33895.1	55632.4	√	√	seminal fluid protein [Nilaparvata lugens]
					Cluster-7501.23045	XP_022186926.1	82044.4	√	√	melanization protease 1-like [Nilaparvata lugens]
					Cluster-7501.22712	XP_022190981.1	258645	√	√	chymotrypsin-C-like [Nilaparvata lugens]
					Cluster-7501.24740	XP_022191813.1	67.075	√	√	atrial natriuretic peptide-converting enzyme-like [Nilaparvata lugens]
					Cluster-7501.23186	XP_022204867.1	50647.2	√	√	proclotting enzyme-like [Nilaparvata lugens]
					Cluster-7501.23739	APA33880.1	10479.5	√	√	seminal fluid protein [Nilaparvata lugens]
					Cluster-7501.23822	APA33885.1	236316	√	√	seminal fluid protein [Nilaparvata lugens]
					Cluster-7501.22986	APA33899.1	263045	√	√	seminal fluid protein [Nilaparvata lugens]
					Cluster-7501.22948	XP_022195512.1	175585	√	√	melanization protease 1-like [Nilaparvata lugens]
Trypsin (5)	Proteolysis regulators: protease				Cluster-7501.23083	APA33891.1	233.257	√		seminal fluid protein [Nilaparvata lugens]
					Cluster-7501.23158	APA33893.1	23585.8	√		seminal fluid protein [Nilaparvata lugens]
					Cluster-7501.22551	XP_022186923.1	15025	√		melanization protease 1-like [Nilaparvata lugens]
					Cluster-7501.21915	XP_022194683.1	148.319	√		chymotrypsin-like elastase family member 2A [Nilaparvata lugens]
					Cluster-7501.21714	XP_022194699.1	19698.9	√		transmembrane protease serine 11D-like [Nilaparvata lugens]
Ubiquitin-conjugating enzyme	Proteolysis regulators: protease				Cluster-7501.19213	APA33968.1	2042.86	√	√	seminal fluid protein [Nilaparvata lugens]
Zinc carboxypeptidase	Proteolysis regulators: protease				Cluster-7501.23249	APA33871.1	2272.29	√	√	seminal fluid protein [Nilaparvata lugens]
Pacifastin inhibitor(smart)	Proteolysis regulators: protease inhibitor				Cluster-7501.21928	APA33904.1	7023.72	√	√	seminal fluid protein [Nilaparvata lugens]
Rab GDP dissociation inhibitor	Proteolysis regulators: protease inhibitor				Cluster-7501.30866	BAN21234.1	1596.48	√	√	rab gdp-dissociation inhibitor [Riptortus pedestris]
SERPIN	Proteolysis regulators: protease inhibitor	√	√		Cluster-7501.22480	XP_022201576.1	1878.73	√	√	leukocyte elastase inhibitor-like isoform X4 [Nilaparvata lugens]
Signal transduction
Unknown	Intracellular signal transduction				Cluster-7501.22777	XP_022199613.1	2610.65	√		uncharacterized protein LOC111056546 [Nilaparvata lugens]
Chemosensory protein (2)	Signal transduction	√		√	Cluster-7501.22632	APA33906.1	21963	√	√	seminal fluid protein [Nilaparvata lugens]
					Cluster-7501.22668	APA33907.1	84811.3	√	√	seminal fluid protein [Nilaparvata lugens]
Ion transport peptide-like	Signal transduction				Cluster-7501.23304	XP_022200672.1	20736.2	√		ion transport peptide-like [Nilaparvata lugens]
Neurocalcin homolog	Signal transduction				Cluster-7501.1835	XP_022195177.1	38.3268	√	√	neurocalcin homolog [Nilaparvata lugens]
Phosphatidylethanolamine binding protein	Signal transduction	√	√	√	Cluster-7501.19303	XP_022188748.1	1009.08	√	√	protein D2-like isoform X1 [Nilaparvata lugens]
Programmed cell death 6-interacting protein	Signal transduction				Cluster-7501.25775	APA34005.1	203.715	√	√	seminal fluid protein [Nilaparvata lugens]
Renin receptor	Signal transduction			√	Cluster-7501.21517	XP_022186702.1	2696.48	√	√	renin receptor-like [Nilaparvata lugens]
Renin receptor	Signal transduction				Cluster-7501.21070	APA33909.1	430.231	√		seminal fluid protein [Nilaparvata lugens]
Maccessin	Signal transduction				Cluster-7501.22550	BAO00947.1	28155.9	√	√	ion-transport peptide precursor-like protein 1 [Nilaparvata lugens]
Unknown	Signal transduction				Cluster-7501.24073	--	11176.6	√	√	--
Other
Protein with chitin binding Peritrophin-A domain (2)	Other: chitin binding	√			Cluster-7501.21882	XP_022201215.1	16560	√	√	cysteine-rich, acidic integral membrane protein-like [Nilaparvata lugens]
					Cluster-7501.22980	XP_022207014.1	36896.3	√	√	uncharacterized protein LOC111063634 [Nilaparvata lugens]
RNA-binding protein cabeza	Other: chitin binding				Cluster-7501.22908	XP_022199080.1	100819	√		RNA-binding protein cabeza-like [Nilaparvata lugens]
Unknown	Other: chitin binding				Cluster-7501.22567	APA33919.1	95.9596	√		seminal fluid protein [Nilaparvata lugens]
Venom allergen	Other: defense-related protein				Cluster-7501.25879	XP_022189517.1	10437.6	√	√	venom allergen 5-like [Nilaparvata lugens]
Unknown	Other: defense-related protein				Cluster-7501.26438	APA33905.1	1475.07	√		seminal fluid protein [Nilaparvata lugens]
Moesin-ezrin-radixin homolog	Other: embryogenesis				Cluster-7501.22242	XP_023707616.1	1374.3	√	√	moesin..ezrin..radixin homolog 1 isoform X2 [Cryptotermes secundus]
Unknown	Other: embryogenesis				Cluster-7501.22681	XP_022191917.1	25943.8	√	√	uncharacterized protein LOC111050001 isoform X2 [Nilaparvata lugens]
2-oxoglutarate dehydrogenase	Other: oxidoreductase				Cluster-7501.23821	XP_023720884.1	2769.02	√	√	2-oxoglutarate dehydrogenase, mitochondrial isoform X2 [Cryptotermes secundus]
6-phosphogluconate dehydrogenase	Other: oxidoreductase				Cluster-7501.22652	XP_018910715.1	2405.35	√	√	PREDICTED: 6-phosphogluconate dehydrogenase, decarboxylating [Bemisia tabaci]
Alanine aminotransferase	Other: oxidoreductase				Cluster-7501.8959	AQT27072.1	583.498	√	√	putative alanine aminotransferase [Nilaparvata lugens]
Aldose reductase	Other: oxidoreductase				Cluster-7501.28066	XP_021940367.1	1226.64	√	√	aldose reductase-like [Zootermopsis nevadensis]
Citrate synthase	Other: oxidoreductase				Cluster-7501.24636	APA34049.1	3490.9	√	√	seminal fluid protein [Nilaparvata lugens]
Delta-1-pyrroline-5-carboxylate dehydrogenase	Other: oxidoreductase				Cluster-7501.24375	XP_018912811.1	3648.19	√	√	PREDICTED: delta-1-pyrroline-5-carboxylate dehydrogenase, mitochondrial [Bemisia tabaci]
Farnesol dehydrogenase	Other: oxidoreductase				Cluster-7501.20126	XP_022197339.1	1284.45	√	√	uncharacterized protein LOC111054595 [Nilaparvata lugens]
Fructose-bisphosphate aldolase	Other: oxidoreductase				Cluster-7501.22456	XP_023308502.1	7638.05	√	√	fructose-bisphosphate aldolase isoform X1 [Lucilia cuprina]
Glucose dehydrogenase	Other: oxidoreductase				Cluster-7501.24037	XP_018907930.1	2826.17	√	√	PREDICTED: glucose dehydrogenase [FAD, quinone] [Bemisia tabaci]
Glutamate dehydrogenase	Other: oxidoreductase				Cluster-7501.28869	XP_022207405.1	196.364	√	√	glutamate dehydrogenase, mitochondrial-like isoform X1 [Nilaparvata lugens]
Glutamate synthase 1	Other: oxidoreductase				Cluster-7501.18675	XP_022194695.1	3134.13	√	√	glutamate synthase 1 [NADH], chloroplastic-like isoform X2 [Nilaparvata lugens]
Glutamate synthase	Other: oxidoreductase				Cluster-7501.33931	XP_022194704.1	0.773337	√		glutamate synthase 1 [NADH], chloroplastic-like isoform X3 [Nilaparvata lugens]
Malate dehydrogenase (2)	Other: oxidoreductase				Cluster-7501.23844	APA34053.1	3268.17	√	√	seminal fluid protein [Nilaparvata lugens]
					Cluster-7501.23208	XP_022186307.1	3541.47	√	√	malate dehydrogenase, mitochondrial [Nilaparvata lugens]
Malate dehydrogenase	Other: oxidoreductase				Cluster-14146.0	APA33985.1	75.765	√		seminal fluid protein [Nilaparvata lugens]
Medium-chain specific acyl-CoA dehydrogenase	Other: oxidoreductase				Cluster-7501.19427	XP_024084739.1	5000.42	√	√	probable medium-chain specific acyl-CoA dehydrogenase, mitochondrial isoform X1 [Cimex lectularius]
NADP-dependent malic enzyme (2)	Other: oxidoreductase				Cluster-7501.23136	XP_018914992.1	5098.95	√	√	PREDICTED: NADP-dependent malic enzyme-like isoform X2 [Bemisia tabaci]
					Cluster-7501.17920	XP_022195873.1	286.778	√	√	NADP-dependent malic enzyme-like isoform X1 [Nilaparvata lugens]
Peroxiredoxin (3)	Other: oxidoreductase				Cluster-7501.23532	XP_022192341.1	13576.2	√	√	peroxiredoxin 1-like [Nilaparvata lugens]
					Cluster-7501.18026	XP_022188844.1	229.15	√	√	peroxiredoxin-6-like [Nilaparvata lugens]
					Cluster-7501.21880	XP_022192865.1	19.7898	√	√	peroxiredoxin 1-like [Nilaparvata lugens]
Serine hydroxymethyltransferase	Other: oxidoreductase				Cluster-7501.5933	XP_011304854.1	200.532	√	√	PREDICTED: serine hydroxymethyltransferase, cytosolic isoform X2 [Fopius arisanus]
Thioredoxin (3)	Other: oxidoreductase				Cluster-7501.20791	APA33969.1	5898.54	√	√	seminal fluid protein [Nilaparvata lugens]
					Cluster-11537.0	ASL04994.1	0.777696	√	√	protein disulfide-isomerase [Nilaparvata lugens]
					Cluster-7501.22994	APA33946.1	2958.33	√	√	seminal fluid protein [Nilaparvata lugens]
Thioredoxin reductase	Other: oxidoreductase				Cluster-7501.20105	APA34055.1	2122.57	√	√	seminal fluid protein [Nilaparvata lugens]
Transketolase-like protein	Other: oxidoreductase				Cluster-7501.22536	XP_018899753.1	2696.05	√	√	PREDICTED: transketolase-like protein 2 isoform X2 [Bemisia tabaci]
Unknown	Other: oxidoreductase				Cluster-7501.23549	--	849.905	√		--
14-3-3 protein epsilon	Other: protein binding				Cluster-7501.11083	XP_022185245.1	132.378	√	√	14-3-3 protein epsilon-like [Nilaparvata lugens]
Actin-interacting protein	Other: protein binding				Cluster-7501.8812	XP_014279934.1	256.322	√	√	actin-interacting protein 1 isoform X1 [Halyomorpha halys]
Actin-interacting protein	Other: protein binding				Cluster-7501.12165	XP_022185207.1	882.148	√		actin-interacting protein 1 isoform X3 [Nilaparvata lugens]
Alpha-actinin	Other: protein binding				Cluster-7501.30689	XP_022198593.1	471.921	√	√	alpha-actinin, sarcomeric [Nilaparvata lugens]
Apoptosis-linked gene 2-interacting protein 10	Other: protein binding				Cluster-7501.25774	XP_022205536.1	276.749	√		apoptosis-linked gene 2-interacting protein X 1-like, partial [Nilaparvata lugens]
Calmodulin (2)	Other: protein binding				Cluster-7501.21810	APA34033.1	5330.45	√	√	seminal fluid protein [Nilaparvata lugens]
					Cluster-7501.22586	CFW94149.1	14563.5	√	√	Csa-calmodulin 1, partial [Cupiennius salei]
Coatomer subunit alpha	Other: protein binding				Cluster-7501.23771	XP_022185613.1	899.029	√	√	coatomer subunit alpha [Nilaparvata lugens]
Coatomer subunit beta	Other: protein binding				Cluster-7501.21706	APA34007.1	801.358	√	√	seminal fluid protein [Nilaparvata lugens]
Eukaryotic translation initiation factor 3 subunit I	Other: protein binding				Cluster-7501.22882	APA33976.1	8042.23	√	√	seminal fluid protein [Nilaparvata lugens]
Glutathione S-transferase 1	Other: protein binding				Cluster-7501.3437	APA33952.1	255.878	√	√	seminal fluid protein [Nilaparvata lugens]
Guanine nucleotide-binding protein subunit beta-like	Other: protein binding				Cluster-7501.23227	XP_022200908.1	27159	√	√	guanine nucleotide-binding protein subunit beta-like protein [Nilaparvata lugens]
Latent-transforming growth factor beta-binding protein 2-like	Other: protein binding				Cluster-7501.22749	XP_022185644.1	366175	√	√	latent-transforming growth factor beta-binding protein 2-like isoform X2 [Nilaparvata lugens]
Latent-transforming growth factor beta-binding protein 2-like	Other: protein binding				Cluster-7501.22966	XP_022185644.1	3316.29	√		latent-transforming growth factor beta-binding protein 2-like isoform X2 [Nilaparvata lugens]
Low-density lipoprotein receptor	Other: protein binding				Cluster-7501.26288	XP_022191164.1	25.9725	√	√	claspin-like [Nilaparvata lugens]
Methenyltetrahydrofolate synthase	Other: protein binding				Cluster-7501.24083	APA33956.1	259.592	√	√	seminal fluid protein [Nilaparvata lugens]
PDZ and LIM domain protein Zasp	Other: protein binding				Cluster-11242.0	APA33960.1	58.8161	√	√	seminal fluid protein, partial [Nilaparvata lugens]
Protein transport protein Sec31A	Other: protein binding				Cluster-7501.24233	XP_022196307.1	369.111	√	√	LOW QUALITY PROTEIN: protein transport protein Sec31A-like [Nilaparvata lugens]
Spectrin alpha chain (2)	Other: protein binding				Cluster-7501.1131	APA33997.1	2.00584	√	√	seminal fluid protein [Nilaparvata lugens]
					Cluster-7501.23913	XP_023708714.1	1014.7	√	√	spectrin alpha chain isoform X4 [Cryptotermes secundus]
Unknown	Other: protein binding				Cluster-7501.22997	XP_022202102.1	171.872	√		uncharacterized protein LOC111058835 [Nilaparvata lugens]
Kynurenine--oxoglutarate transaminase	Other: receptor antagonist				Cluster-7501.24355	AQT27188.1	3104.02	√	√	putative kynurenine--oxoglutarate transaminase [Nilaparvata lugens]
Phospholipase A-2-activating	Other: ribosome biogenesis				Cluster-7501.13205	APA33964.1	308.891	√	√	seminal fluid protein [Nilaparvata lugens]
Unknown	Other: riboside transport				Cluster-7501.18199	XP_022184886.1	30.4259	√		uncharacterized protein LOC111044125 [Nilaparvata lugens]
Plasminogen activator inhibitor 1 RNA-binding protein-like	Other: Nucleic acid binding				Cluster-7501.17868	XP_022206170.1	2231.31	√	√	plasminogen activator inhibitor 1 RNA-binding protein-like [Nilaparvata lugens]
Transcription factor	Other: Nucleic acid binding				Cluster-7501.7278	XP_022186160.1	22.2468	√		hepatocyte nuclear factor 4-gamma isoform X1 [Nilaparvata lugens]
Unknown (4)	Other: Nucleic acid binding				Cluster-7501.19181	--	29.8791	√		--
					Cluster-7501.20797	--	14.2573	√		--
					Cluster-7501.22825	--	223.631	√		--
					Cluster-7501.15996	APA34031.1	982.841	√		seminal fluid protein [Nilaparvata lugens]
Cysteine-rich secretory protein	Other: salivary	√	√	√	Cluster-7501.22082	XP_022186148.1	14965.8	√	√	venom allergen 5-like [Nilaparvata lugens]
Selenoprotein	Other: sperm quality				Cluster-7501.26593	APA33924.1	5211.41	√	√	seminal fluid protein [Nilaparvata lugens]
Electron transfer flavoprotein subunit alpha	Other: transferase				Cluster-7501.19617	XP_022187257.1	1001.36	√	√	electron transfer flavoprotein subunit alpha, mitochondrial [Nilaparvata lugens]
Unknown
Easter-9	Unknown				Cluster-7501.22477	AID60293.1	0.773337	√		easter-9 [Nilaparvata lugens]
Hypothetical protein	Unknown		√		Cluster-7501.23666	KRT85898.1	499.366	√	√	hypothetical protein AMK59_2684 [Oryctes borbonicus]
Hypothetical protein (2)	Unknown				Cluster-7501.18350	PSN29545.1	95.8194	√		hypothetical protein C0J52_27841 [Blattella germanica]
					Cluster-7501.23987	PSN32209.1	9.21692	√		hypothetical protein C0J52_24601 [Blattella germanica]
Melanization protease (2)	Unknown				Cluster-7501.21071	XP_022204187.1	49.0147	√		melanization protease 1-like isoform X1 [Nilaparvata lugens]
					Cluster-7501.25311	XP_022204189.1	46.3672	√		melanization protease 1-like isoform X2 [Nilaparvata lugens]
Profilin	Unknown				Cluster-7501.21434	APA33973.1	7407.66	√	√	seminal fluid protein [Nilaparvata lugens]
Unknown (20)	Unknown				Cluster-7501.22766	APA33849.1	216500	√	√	seminal fluid protein [Nilaparvata lugens]
					Cluster-7501.22230	APA33892.1	23816.6	√	√	seminal fluid protein [Nilaparvata lugens]
					Cluster-7501.22735	APA33922.1	74233	√	√	seminal fluid protein [Nilaparvata lugens]
					Cluster-7501.21797	APA33927.1	11287.3	√	√	seminal fluid protein [Nilaparvata lugens]
					Cluster-7501.23008	APA33928.1	8517.05	√	√	seminal fluid protein [Nilaparvata lugens]
					Cluster-7501.22485	XP_022194701.1	575.701	√	√	venom protease-like [Nilaparvata lugens]
					Cluster-7501.22842	XP_022203665.1	349940	√	√	uncharacterized protein LOC111060314 [Nilaparvata lugens]
					Cluster-7501.23096	XP_022203667.1	147974	√	√	uncharacterized protein LOC111060315 isoform X2 [Nilaparvata lugens]
					Cluster-7501.22910	--	99834.3	√	√	--
					Cluster-7501.17733	--	79.3813	√	√	--
					Cluster-7501.22620	--	3172.33	√	√	--
					Cluster-7501.22843	APA33898.1	584.78	√	√	seminal fluid protein [Nilaparvata lugens]
					Cluster-7501.23569	APA33903.1	3704.87	√	√	seminal fluid protein [Nilaparvata lugens]
					Cluster-7501.22769	APA33930.1	209190	√	√	seminal fluid protein [Nilaparvata lugens]
					Cluster-7501.39337	XP_022185709.1	189.004	√	√	uncharacterized protein LOC111044793 [Nilaparvata lugens]
					Cluster-7501.22942	XP_022189428.1	41400.7	√	√	uncharacterized protein LOC111047883 [Nilaparvata lugens]
					Cluster-7501.22826	XP_022193863.1	349823	√	√	uncharacterized protein LOC111051627 [Nilaparvata lugens]
					Cluster-7501.22879	XP_022195774.1	685912	√	√	uncharacterized protein LOC111053231 [Nilaparvata lugens]
					Cluster-7501.23147	XP_022199615.1	143239	√	√	uncharacterized protein LOC111056547 [Nilaparvata lugens]
					Cluster-7501.22779	XP_022202811.1	143732	√	√	uncharacterized protein LOC111059459 [Nilaparvata lugens]
Unknown (122)	Unknown				Cluster-20828.0	--	5.43951	√		--
					Cluster-7501.12856	--	303.111	√		--
					Cluster-7501.12876	--	3.71428	√		--
					Cluster-7501.13475	--	10.5176	√		--
					Cluster-7501.14407	--	66.7488	√		--
					Cluster-7501.14495	--	3.25948	√		--
					Cluster-7501.14915	--	1.16001	√		--
					Cluster-7501.15311	--	5.71141	√		--
					Cluster-7501.15632	--	101.205	√		--
					Cluster-7501.15691	--	10.5901	√		--
					Cluster-7501.16601	--	15.7664	√		--
					Cluster-7501.17289	--	26.8408	√		--
					Cluster-7501.17335	--	5.73255	√		--
					Cluster-7501.17430	--	11.2909	√		--
					Cluster-7501.17505	--	256.217	√		--
					Cluster-7501.17506	--	77.2597	√		--
					Cluster-7501.17614	--	36.5844	√		--
					Cluster-7501.17746	--	43.4001	√		--
					Cluster-7501.18429	--	2.69862	√		--
					Cluster-7501.18589	--	87.413	√		--
					Cluster-7501.18901	--	26.5975	√		--
					Cluster-7501.18909	--	6.88013	√		--
					Cluster-7501.18957	--	392.695	√		--
					Cluster-7501.19031	--	161.596	√		--
					Cluster-7501.19163	--	95.0366	√		--
					Cluster-7501.19200	--	1.54667	√		--
					Cluster-7501.19466	--	38.1995	√		--
					Cluster-7501.19550	--	17.6263	√		--
					Cluster-7501.19646	--	23.483	√		--
					Cluster-7501.19670	--	12.2515	√		--
					Cluster-7501.19754	--	161.148	√		--
					Cluster-7501.19858	--	6.96069	√		--
					Cluster-7501.20191	--	25.901	√		--
					Cluster-7501.20368	--	11.6654	√		--
					Cluster-7501.20465	--	79.1795	√		--
					Cluster-7501.20680	--	12.3109	√		--
					Cluster-7501.21197	--	0.773337	√		--
					Cluster-7501.21299	--	21.8289	√		--
					Cluster-7501.21437	--	24.9099	√		--
					Cluster-7501.21455	--	20.0711	√		--
					Cluster-7501.21628	--	1.69973	√		--
					Cluster-7501.21640	--	87.4056	√		--
					Cluster-7501.21704	--	253.233	√		--
					Cluster-7501.21785	--	41.0945	√		--
					Cluster-7501.21844	--	24.494	√		--
					Cluster-7501.21857	--	9.26392	√		--
					Cluster-7501.21898	--	12.2848	√		--
					Cluster-7501.21927	--	6.99926	√		--
					Cluster-7501.21972	--	12.855	√		--
					Cluster-7501.22111	--	46.3809	√		--
					Cluster-7501.22371	--	3.70993	√		--
					Cluster-7501.22446	--	3.70557	√		--
					Cluster-7501.22447	--	8.19689	√		--
					Cluster-7501.22658	--	882.885	√		--
					Cluster-7501.22923	--	7409.78	√		--
					Cluster-7501.22946	--	19.5734	√		--
					Cluster-7501.22964	--	3.23834	√		--
					Cluster-7501.22991	--	24.737	√		--
					Cluster-7501.23174	--	6398.86	√		--
					Cluster-7501.23466	--	3932.82	√		--
					Cluster-7501.23944	--	141.32	√		--
					Cluster-7501.24103	--	511.28	√		--
					Cluster-7501.2454	--	3.88848	√		--
					Cluster-7501.24702	--	591.078	√		--
					Cluster-7501.24719	--	50.9609	√		--
					Cluster-7501.24778	--	810.771	√		--
					Cluster-7501.24858	--	14.9501	√		--
					Cluster-7501.24955	--	22.6036	√		--
					Cluster-7501.25461	--	41.5365	√		--
					Cluster-7501.25673	--	10.9129	√		--
					Cluster-7501.25719	--	2.93223	√		--
					Cluster-7501.26251	--	374.991	√		--
					Cluster-7501.26700	--	47.446	√		--
					Cluster-7501.26724	--	1.61917	√		--
					Cluster-7501.26993	--	2.33309	√		--
					Cluster-7501.27313	--	33.2742	√		--
					Cluster-7501.27443	--	1.07945	√		--
					Cluster-7501.27453	--	104.815	√		--
					Cluster-7501.27941	--	21.9521	√		--
					Cluster-7501.27975	--	46.0443	√		--
					Cluster-7501.30354	--	64.1512	√		--
					Cluster-7501.30881	--	4.26207	√		--
					Cluster-7501.31269	--	9.43375	√		--
					Cluster-7501.31472	--	0.777696	√		--
					Cluster-7501.32965	--	4.71252	√		--
					Cluster-7501.4448	--	24.988	√		--
					Cluster-7859.0	--	4.31779	√		--
					Cluster-7501.18782	APA33843.1	26.5042	√		seminal fluid protein [Nilaparvata lugens]
					Cluster-7501.30412	APA33858.1	2.70668	√		seminal fluid protein [Nilaparvata lugens]
					Cluster-7501.23375	APA33886.1	538.662	√		seminal fluid protein [Nilaparvata lugens]
					Cluster-7501.22644	APA33888.1	5438.63	√		seminal fluid protein [Nilaparvata lugens]
					Cluster-7501.23867	APA33889.1	70.0865	√		seminal fluid protein [Nilaparvata lugens]
					Cluster-7501.22351	APA33901.1	659.014	√		seminal fluid protein [Nilaparvata lugens]
					Cluster-7501.21641	APA33915.1	973.058	√		seminal fluid protein [Nilaparvata lugens]
					Cluster-7501.22778	APA33916.1	7472.52	√		seminal fluid protein [Nilaparvata lugens]
					Cluster-7501.22434	APA33921.1	15.9913	√		seminal fluid protein [Nilaparvata lugens]
					Cluster-7501.22643	APA33925.1	18068.5	√		seminal fluid protein [Nilaparvata lugens]
					Cluster-7501.13829	APA33926.1	1015.02	√		seminal fluid protein [Nilaparvata lugens]
					Cluster-7501.19130	ASL04979.1	373.634	√		carboxylesterase precursor [Nilaparvata lugens]
					Cluster-18946.0	XP_019882751.1	6.65087	√		PREDICTED: LOW QUALITY PROTEIN: uncharacterized protein LOC105250109 [Camponotus floridanus]
					Cluster-7501.17311	XP_022185642.1	0.926392	√		uncharacterized protein LOC111044735 isoform X1 [Nilaparvata lugens]
					Cluster-7501.22745	XP_022189877.1	3211.27	√		uncharacterized protein LOC111048311 [Nilaparvata lugens]
					Cluster-7501.22746	XP_022191910.1	5705.61	√		uncharacterized protein LOC111049996 isoform X2 [Nilaparvata lugens]
					Cluster-7501.19246	XP_022191918.1	50.2637	√		uncharacterized protein LOC111050001 isoform X3 [Nilaparvata lugens]
					Cluster-7501.22649	XP_022194684.1	44.939	√		proclotting enzyme-like isoform X1 [Nilaparvata lugens]
					Cluster-7501.36639	XP_022196473.1	0.777696	√		aldose reductase-like isoform X2 [Nilaparvata lugens]
					Cluster-7501.26051	XP_022196882.1	40.9025	√		craniofacial development protein 2-like [Nilaparvata lugens]
					Cluster-7501.20006	XP_022199079.1	157.139	√		RNA-binding protein cabeza-like [Nilaparvata lugens]
					Cluster-7501.22933	XP_022202431.1	608.466	√		uncharacterized protein LOC111059119 [Nilaparvata lugens]
					Cluster-7501.23157	XP_023014194.1	68036.2	√		LOW QUALITY PROTEIN: uncharacterized protein LOC111503973 [Leptinotarsa decemlineata]
