## Supplementary material for "A novel male accessory gland peptide reduces female post-mating receptivity in the brown planthopper": All of supplemetal data: Table S3.xlsx

### Sheet: Table S3
Table S3 Primer sequences used in this study
Primer Name	Sequence (5'to3')
Clone
Nlmipr-clone-F	AAGGTCATTGCTCCCGTTGT
Nlmipr-clone-R	TTTGTCGTCTCTTCCACTGCT
maccessin-clone-F1	TCTTTGGAAGTGGTGATTCCATCT
maccessin-clone-R1	TGTCTACTTCACATACATGTGGCT
maccessin-clone-F2	GGAACTCAAGTAACATCTCAG
maccessin-clone-R2	GCACTGTGACTCATTCATAA
ITP/ITPL-clone-F	AGAATTCGAGTGTTGGCTAG
ITP/ITPL-clone-R	AGATAAAGTTTGGGATCTGC
ITPL-clone-F	AGAACTTCTACAAGATGAAATGGAG
ITPL-clone-R	AGATAAAGTTTGGGATCTGCC
RT-PCR
Q-18sRNA-F	CGCTACTACCGATTGAA
Q-18sRNA-R	GGAAACCTTGTTACGACTT
Q-Actin-F	TAACGAGAGGTTCCGTTGCC
Q-Actin-R	GACAGGACAGTGTTGGCGTA
Nlmipr-qPCR-F1	ATGCGGACTCCAACTAATGC
Nlmipr-qPCR-R1	CACATTCCAAGCGTAACACG
qPCR-ITPL-1_F	GATCAGATTCAATTCACATTCCTC
qPCR-ITPL-1_R	AGATTGTAGCAGTCCTCGCATA
qPCR-ITPL-2_F	CTGTCTGTTCTGCTTCTCAG
qPCR-ITPL-2_R	TCTGTTGATTCATTGTTTGC
qPCR-ITPL-3_F	ATTTGAAATTCAAATCGGTG
qPCR-ITPL-3_R	ATTGTAGCAGTCCTCGCATA
qPCR-ITPL-4_F	CCGTTCTCCGCCTCTGT
qPCR-ITPL-4_R	GCCCCATGTAACTGTTTTATC
q-ITPL-4/ITP_F	CAGCCACCACCCTCACAGT
q-ITPL-4/ITP_R	GGCCGATGCAACCATTAA
dsRNA synthesis
dsNlmipr-F	TAATACGACTCACTATAGGGGAGTACTCCAACTCCTCCGA
dsNlmipr-R	TAATACGACTCACTATAGGGGGGCTGGTATCACCTCGTTC
dsmaccessin-F	TAATACGACTCACTATAGGGTCACATGGAACACCTCTCCG
dsmaccessin-R	TAATACGACTCACTATAGGGGCGGCCTTTTGCGATAATGA
RNAi-ITP(L)_F	TAATACGACTCACTATAGGGAGAATTCGAGTGTTGGCTAG
RNAi-ITP(L)_R	TAATACGACTCACTATAGGGAGATAAAGTTTGGGATCTGC
RNAi-ITPL_F	TAATACGACTCACTATAGGGAGAACTTCTACAAGATGAAATGGAG
RNAi-ITPL_R	TAATACGACTCACTATAGGGAGATAAAGTTTGGGATCTGCC
CRISPR
maccessin-check-F1	ACAGCCTCCGTAAAAGTCGTA
maccessin-check-R1	ACAATCTTCAGCTCACCATCCT
maccessin-sgRNA-F1	TAATACGACTCACTATAGTGCCACATGGAACACCTCTC
maccessin-sgRNA-R1	TTCTAGCTCTAAAACGAGAGGTGTTCCATGTGGCA
maccessin-sgRNA-F2	TAATACGACTCACTATAGCGTTCTTTCTCTATTGAATAATC
maccessin-sgRNA-R2	TTCTAGCTCTAAAACGATTATTCAATAGAGAAAGAACG
