## Supplementary material for "A novel male accessory gland peptide reduces female post-mating receptivity in the brown planthopper": All of supplemetal data: Table S4.xlsx

### Sheet: Table S4
Table S4 Liquid chromatog raphic elution gradient table
Time (min)	Speed (nL/min)	Mobile phase A (%)	Mobile phase B (%)
0	600	94	6
2	600	90	10
49	600	70	30
52	600	65	35
54	600	50	50
55	600	0	100
60	600	0	100
